# Detecting cell-of-origin and cancer-specific methylation features of cell-free DNA from Nanopore sequencing

**DOI:** 10.1101/2021.10.18.464684

**Authors:** Efrat Katsman, Shari Orlanski, Filippo Martignano, Ilana Fox-Fisher, Ruth Shemer, Yuval Dor, Aviad Zick, Amir Eden, Iacopo Petrini, Silvestro G. Conticello, Benjamin P. Berman

## Abstract

The Oxford Nanopore (ONT) platform provides portable and rapid genome sequencing, and its ability to natively profile DNA methylation without complex sample processing is attractive for clinical sequencing. We recently demonstrated ONT shallow whole-genome sequencing to detect copy number alterations (CNA) from the circulating tumor DNA (ctDNA) of cancer patients. Here, we show that cell-type and cancer-specific methylation changes can also be detected, as well as cancer-associated fragmentation signatures. This feasibility study suggests that ONT shallow WGS could be a powerful tool for liquid biopsy, especially real-time medical applications.
