## Supplementary Table 1 for "Detecting cell-of-origin and cancer-specific methylation features of cell-free DNA from Nanopore sequencing"

Nanopore sample	Production site	old name (Martignano 2021)	old name (Fox-Fisher, 2021)	type		2022 HAC fastq frags	2022 HAC aligned/filtered frags	2022 HAC frags lt 700bp	2022 HAC Approx. genomic coverage		2022 HAC Downsample cfNano level	2022 HAC Downsample 2M		2019 FAST fastq frags	2019 FAST aligned/filtered frags	2019 FAST frags lt 700bp		2022 HAC ichorCNA	2022 HAC ichorCNA 2M		Megalodon CpGs	Megaldon 450k CpGs	Megalodon Normal lung CpG count	Megalodon TCGA LuAd CpG count	DeepSignal CpGs	DeepSignal 450k CpGs	Normal lung DeepSignal CpG count	DeepSignal TCGA LuAd CpG count			Megaldon normal lung fraction	Megalodon TCGA LuAd fraction	DeepSignal normal lung fraction	DeepSignal TCGA LuAd fraction
HU002_10	HU		TEMP 017-5	Healthy		2,399,362	1,812,081	1,799,882	0.139			1,799,882						0	0		4,219,443	70,312	330	1769	3,865,069	62,967	554	1623			0.065	0.111	0.131	0.137
HU002_11	HU		TEMP 003-4	Healthy		2,868,998	2,107,819	2,087,013	0.161			2,000,000						0	0		5,322,144	91,638	435	2280	4,928,546	82,975	755	2080			0.017	0	0.032	0.022
HU002_12	HU		TEMP 009-4	Healthy		1,868,764	1,411,697	1,377,698	0.106			1,377,698						0	0		3,892,137	66,157	347	1731	3,580,786	59,720	568	1626			0	0.001	0.04	0.012
BC02	ISPRO	HF1		Healthy		3,026,018	2,451,660	2,389,691	0.185			2,000,000		3,827,741	2,189,007	2,122,678		0	0		5,615,377	93,321	424	2362	4,735,241	80,397	697	2095			0	0	0	0
BC03	ISPRO	HM2		Healthy		3,231,074	2,640,869	2,592,758	0.2			2,000,000		4,180,749	2,352,645	2,299,071		0	0		5,817,793	94,821	471	2467	4,862,242	81,366	744	2185			0.068	0.044	0.032	0.039
BC04	ISPRO	HM1		Healthy		3,738,131	3,030,606	2,976,871	0.23			2,000,000		4,763,890	2,690,547	2,631,636		0	0		6,600,725	109,412	495	2660	5,527,777	93,934	814	2353			0	0.013	0.005	0
BC05	ISPRO	HM3		Healthy		6,570,342	5,428,254	5,229,034	0.404			2,000,000		8,396,901	4,845,763	4,629,624		0	0		13,091,824	211,188	927	4980	11,073,120	180,196	1590	4423			0	0	0	0
BC09	ISPRO	19_560		Cancer		3,083,998	2,525,079	2,482,299	0.192			2,000,000		3,851,389	2,020,869	1,963,858		0.079	0.08		5,282,368	81,845	411	2109	4,316,207	69,276	634	1851			0.187	0.092	0.062	0.051
S1	ISPRO	19_326		Cancer		18,108,794	13,606,720	13,355,962	1.032			2,000,000		18,956,437	10,192,974	9,785,417		0.238	0.238		20,314,675	399,302	1526	8290	18,877,704	305,471	2423	6870			0.306	0.211	0.264	0.204
BC08	ISPRO	19_924		Cancer		4,236,209	3,393,599	3,375,772	0.261			2,000,000		5,285,817	2,631,108	2,600,897		0.149	0.131		5,866,622	92,236	426	2404	4,430,377	72,915	729	2008			0.185	0.133	0.078	0.098
BC01	ISPRO	19_744		Cancer		15,617,078	12,699,283	12,609,979	0.974			2,000,000		20,190,561	11,211,981	11,091,313		0.252	0.25		24,786,693	321,739	1276	7076	17,048,495	274,377	2239	6363			0.244	0.219	0.198	0.221
BC10	ISPRO	19_1231		Cancer		4,257,158	3,400,399	3,388,720	0.262			2,000,000		5,266,247	2,627,621	2,602,835		0.271	0.33		6,034,817	95,136	425	2427	4,566,533	75,191	691	1956			0.619	0.438	0.538	0.421
BC11	ISPRO	18_1130		Cancer		8,611,216	6,885,757	6,859,844	0.53			2,000,000		10,851,450	5,335,161	5,278,324		0.367	0.288		10,734,743	158,244	729	4044	8,026,908	122,413	1144	3254			0.402	0.274	0.377	0.256
Illumina sample
BC08	ISPRO			Cancer		22,325,079	15,627,068	15,627,068	1.207		3,375,772	2,000,000						0.105	0.105
BC01	ISPRO			Cancer		17,259,281	12,328,923	12,328,923	0.952		12,328,923	2,000,000						0.252	0.255
BC10	ISPRO			Cancer		22,846,324	15,459,002	15,459,002	1.194		3,388,720	2,000,000						0.267	0.323
BC11	ISPRO			Cancer		23,960,716	17,275,596	17,275,596	1.334		6,859,844	2,000,000						0.349	0.366
