## Supplementary Table 2 for "Detecting cell-of-origin and cancer-specific methylation features of cell-free DNA from Nanopore sequencing"

Study	Study DOI	ID	database	original name	short name
Fox-Fisher et al., eLife 2021	10.7554/eLife.70520	GSM5663195	GEO	CNVS-NORM-110000263-cfDNA-WGBS-Rep1	FF1
Fox-Fisher et al., eLife 2021	10.7554/eLife.70520	GSM5663196	GEO	CNVS-NORM-110000264-cfDNA-WGBS-Rep1	FF21
Fox-Fisher et al., eLife 2021	10.7554/eLife.70520	GSM5663197	GEO	CNVS-NORM-110027051-cfDNA-WGBS-Rep1	FF17
Fox-Fisher et al., eLife 2021	10.7554/eLife.70520	GSM5663198	GEO	CNVS-NORM-110027054-cfDNA-WGBS-Rep2	FF20
Fox-Fisher et al., eLife 2021	10.7554/eLife.70520	GSM5663199	GEO	CNVS-NORM-110029639-cfDNA-WGBS-Rep1	FF14
Fox-Fisher et al., eLife 2021	10.7554/eLife.70520	GSM5663200	GEO	CNVS-NORM-110029979-cfDNA-WGBS-Rep1	FF19
Fox-Fisher et al., eLife 2021	10.7554/eLife.70520	GSM5663201	GEO	CNVS-NORM-110032739-cfDNA-WGBS-Rep1	FF18
Fox-Fisher et al., eLife 2021	10.7554/eLife.70520	GSM5663202	GEO	CNVS-NORM-110032789-cfDNA-WGBS-Rep1	FF2
Fox-Fisher et al., eLife 2021	10.7554/eLife.70520	GSM5663203	GEO	CNVS-NORM-110033253-cfDNA-WGBS-Rep1	FF3
Fox-Fisher et al., eLife 2021	10.7554/eLife.70520	GSM5663204	GEO	CNVS-NORM-110033397-cfDNA-WGBS-Rep1	FF4
Fox-Fisher et al., eLife 2021	10.7554/eLife.70520	GSM5663205	GEO	CNVS-NORM-110033577-cfDNA-WGBS-Rep1	FF5
Fox-Fisher et al., eLife 2021	10.7554/eLife.70520	GSM5663206	GEO	CNVS-NORM-110033633-cfDNA-WGBS-Rep1	FF16
Fox-Fisher et al., eLife 2021	10.7554/eLife.70520	GSM5663207	GEO	CNVS-NORM-110033727-cfDNA-WGBS-Rep1	FF6
Fox-Fisher et al., eLife 2021	10.7554/eLife.70520	GSM5663208	GEO	CNVS-NORM-110033745-cfDNA-WGBS-Rep1	FF15
Fox-Fisher et al., eLife 2021	10.7554/eLife.70520	GSM5663209	GEO	CNVS-NORM-110033746-cfDNA-WGBS-Rep1	FF7
Fox-Fisher et al., eLife 2021	10.7554/eLife.70520	GSM5663210	GEO	CNVS-NORM-110033750-cfDNA-WGBS-Rep1	FF8
Fox-Fisher et al., eLife 2021	10.7554/eLife.70520	GSM5663211	GEO	CNVS-NORM-110033907-cfDNA-WGBS-Rep1	FF22
Fox-Fisher et al., eLife 2021	10.7554/eLife.70520	GSM5663212	GEO	CNVS-NORM-110033912-cfDNA-WGBS-Rep1	FF11
Fox-Fisher et al., eLife 2021	10.7554/eLife.70520	GSM5663213	GEO	CNVS-NORM-110033933-cfDNA-WGBS-Rep1	FF9
Fox-Fisher et al., eLife 2021	10.7554/eLife.70520	GSM5663214	GEO	CNVS-NORM-110036059-cfDNA-WGBS-Rep1	FF12
Fox-Fisher et al., eLife 2021	10.7554/eLife.70520	GSM5663215	GEO	CNVS-NORM-110036107-cfDNA-WGBS-Rep1	FF13
Fox-Fisher et al., eLife 2021	10.7554/eLife.70520	GSM5663216	GEO	CNVS-NORM-110036138-cfDNA-WGBS-Rep1	FF23
Fox-Fisher et al., eLife 2021	10.7554/eLife.70520	GSM5663217	GEO	CNVS-NORM-110036152-cfDNA-WGBS-Rep1	FF10
Nguyen et al., Sci. Reports 2021	10.1038/s41598-021-95985-6	10.6084/m9.figshare.16817941.v1	Figshare	LBHC04	N01
Nguyen et al., Sci. Reports 2021	10.1038/s41598-021-95985-6	10.6084/m9.figshare.16817941.v1	Figshare	LBHC07	N02
Nguyen et al., Sci. Reports 2021	10.1038/s41598-021-95985-6	10.6084/m9.figshare.16817941.v1	Figshare	LBHC10	N03
Nguyen et al., Sci. Reports 2021	10.1038/s41598-021-95985-6	10.6084/m9.figshare.16817941.v1	Figshare	L11133	N04
Nguyen et al., Sci. Reports 2021	10.1038/s41598-021-95985-6	10.6084/m9.figshare.16817941.v1	Figshare	NA044	N05
Nguyen et al., Sci. Reports 2021	10.1038/s41598-021-95985-6	10.6084/m9.figshare.16817941.v1	Figshare	NA011	N06
Nguyen et al., Sci. Reports 2021	10.1038/s41598-021-95985-6	10.6084/m9.figshare.16817941.v1	Figshare	NA016	N07
Nguyen et al., Sci. Reports 2021	10.1038/s41598-021-95985-6	10.6084/m9.figshare.16817941.v1	Figshare	NA045	N08
Nguyen et al., Sci. Reports 2021	10.1038/s41598-021-95985-6	10.6084/m9.figshare.16817941.v1	Figshare	NA012	N09
Nguyen et al., Sci. Reports 2021	10.1038/s41598-021-95985-6	10.6084/m9.figshare.16817941.v1	Figshare	NA035	N10
Nguyen et al., Sci. Reports 2021	10.1038/s41598-021-95985-6	10.6084/m9.figshare.16817941.v1	Figshare	L10382	N11
Nguyen et al., Sci. Reports 2021	10.1038/s41598-021-95985-6	10.6084/m9.figshare.16817941.v1	Figshare	L10900	N12
Nguyen et al., Sci. Reports 2021	10.1038/s41598-021-95985-6	10.6084/m9.figshare.16817941.v1	Figshare	L10814	N13
Nguyen et al., Sci. Reports 2021	10.1038/s41598-021-95985-6	10.6084/m9.figshare.16817941.v1	Figshare	L10695	N14
Nguyen et al., Sci. Reports 2021	10.1038/s41598-021-95985-6	10.6084/m9.figshare.16817941.v1	Figshare	L10821	N15
Nguyen et al., Sci. Reports 2021	10.1038/s41598-021-95985-6	10.6084/m9.figshare.16817941.v1	Figshare	L10046	N16
Nguyen et al., Sci. Reports 2021	10.1038/s41598-021-95985-6	10.6084/m9.figshare.16817941.v1	Figshare	L10381	N17
Nguyen et al., Sci. Reports 2021	10.1038/s41598-021-95985-6	10.6084/m9.figshare.16817941.v1	Figshare	L10882	N18
Nguyen et al., Sci. Reports 2021	10.1038/s41598-021-95985-6	10.6084/m9.figshare.16817941.v1	Figshare	L10672	N19
Nguyen et al., Sci. Reports 2021	10.1038/s41598-021-95985-6	10.6084/m9.figshare.16817941.v1	Figshare	L11034	N20
Nguyen et al., Sci. Reports 2021	10.1038/s41598-021-95985-6	10.6084/m9.figshare.16817941.v1	Figshare	L10955	N21
Sun et al., PNAS 2015	10.1073/pnas.1508736112	EGAD00001001602	EGA	CTR101	NA
Sun et al., PNAS 2015	10.1073/pnas.1508736112	EGAD00001001602	EGA	CTR103	NA
Sun et al., PNAS 2015	10.1073/pnas.1508736112	EGAD00001001602	EGA	CTR104	NA
Sun et al., PNAS 2015	10.1073/pnas.1508736112	EGAD00001001602	EGA	CTR106	NA
Sun et al., PNAS 2015	10.1073/pnas.1508736112	EGAD00001001602	EGA	CTR107	NA
Sun et al., PNAS 2015	10.1073/pnas.1508736112	EGAD00001001602	EGA	CTR108	NA
Sun et al., PNAS 2015	10.1073/pnas.1508736112	EGAD00001001602	EGA	CTR110	NA
Sun et al., PNAS 2015	10.1073/pnas.1508736112	EGAD00001001602	EGA	CTR111	NA
Sun et al., PNAS 2015	10.1073/pnas.1508736112	EGAD00001001602	EGA	CTR113	NA
Sun et al., PNAS 2015	10.1073/pnas.1508736112	EGAD00001001602	EGA	CTR114	NA
Sun et al., PNAS 2015	10.1073/pnas.1508736112	EGAD00001001602	EGA	CTR117	NA
Sun et al., PNAS 2015	10.1073/pnas.1508736112	EGAD00001001602	EGA	CTR118	NA
Sun et al., PNAS 2015	10.1073/pnas.1508736112	EGAD00001001602	EGA	CTR126	NA
Sun et al., PNAS 2015	10.1073/pnas.1508736112	EGAD00001001602	EGA	CTR127	NA
Sun et al., PNAS 2015	10.1073/pnas.1508736112	EGAD00001001602	EGA	CTR128	NA
Sun et al., PNAS 2015	10.1073/pnas.1508736112	EGAD00001001602	EGA	CTR129	NA
Sun et al., PNAS 2015	10.1073/pnas.1508736112	EGAD00001001602	EGA	CTR131	NA
Sun et al., PNAS 2015	10.1073/pnas.1508736112	EGAD00001001602	EGA	CTR132	NA
Sun et al., PNAS 2015	10.1073/pnas.1508736112	EGAD00001001602	EGA	CTR134	NA
Sun et al., PNAS 2015	10.1073/pnas.1508736112	EGAD00001001602	EGA	CTR147	NA
Sun et al., PNAS 2015	10.1073/pnas.1508736112	EGAD00001001602	EGA	CTR148	NA
Sun et al., PNAS 2015	10.1073/pnas.1508736112	EGAD00001001602	EGA	CTR149	NA
Sun et al., PNAS 2015	10.1073/pnas.1508736112	EGAD00001001602	EGA	CTR150	NA
Sun et al., PNAS 2015	10.1073/pnas.1508736112	EGAD00001001602	EGA	CTR151	NA
Sun et al., PNAS 2015	10.1073/pnas.1508736112	EGAD00001001602	EGA	CTR152	NA
Sun et al., PNAS 2015	10.1073/pnas.1508736112	EGAD00001001602	EGA	CTR153	NA
Sun et al., PNAS 2015	10.1073/pnas.1508736112	EGAD00001001602	EGA	CTR154	NA
Sun et al., PNAS 2015	10.1073/pnas.1508736112	EGAD00001001602	EGA	CTR84	NA
Sun et al., PNAS 2015	10.1073/pnas.1508736112	EGAD00001001602	EGA	CTR85	NA
Sun et al., PNAS 2015	10.1073/pnas.1508736112	EGAD00001001602	EGA	CTR86	NA
Sun et al., PNAS 2015	10.1073/pnas.1508736112	EGAD00001001602	EGA	CTR97	NA
Sun et al., PNAS 2015	10.1073/pnas.1508736112	EGAD00001001602	EGA	CTR98	NA
