## Supplementary Table 3 for "Detecting cell-of-origin and cancer-specific methylation features of cell-free DNA from Nanopore sequencing"

motif	mean_ISPRO_healthy	mean_HIGH_TF	p_value_HIGH_TF	fdr_adjusted_p_value_HIGH_TF
TTCC	0.140	0.179	0.000	0.074		cancer high
TTCT	0.235	0.299	0.001	0.074		cancer high
TTCA	0.202	0.262	0.001	0.083		cancer high
ATAG	0.179	0.252	0.002	0.083		cancer high
AAGC	0.177	0.204	0.002	0.083		cancer high
TTCG	0.010	0.012	0.002	0.083		cancer high
AAAG	0.601	0.642	0.003	0.083		cancer high
GGCT	0.663	0.593	0.003	0.083		cancer low
GCCG	0.074	0.061	0.003	0.083		cancer low
ACCG	0.062	0.050	0.004	0.083		cancer low
CTGT	0.438	0.512	0.004	0.083		cancer high
ATAA	0.333	0.439	0.004	0.083		cancer high
AAGA	0.342	0.395	0.004	0.083		cancer high
GGCA	0.729	0.658	0.005	0.087		cancer low
CTAG	0.331	0.393	0.006	0.100		cancer high
GCTC	0.352	0.310	0.007	0.100		cancer low
CCCA	1.944	1.695	0.007	0.100		cancer low
CTGG	0.422	0.545	0.007	0.100		cancer high
GACC	0.238	0.214	0.008	0.100		cancer low
CCTA	0.900	0.799	0.009	0.100		cancer low
GTAG	0.148	0.184	0.009	0.100		cancer high
AAGG	0.231	0.271	0.009	0.100		cancer high
CCTG	1.665	1.490	0.010	0.100		cancer low
GGCC	0.405	0.375	0.010	0.100		cancer low
ATAT	0.307	0.373	0.010	0.100		cancer high
CTAC	0.243	0.275	0.011	0.107		cancer high
AGGG	0.226	0.275	0.012	0.107		cancer high
ACTT	0.552	0.449	0.012	0.107		cancer low
CCTC	1.124	0.997	0.012	0.107		cancer low
ATGG	0.126	0.197	0.013	0.107		cancer high
ATGC	0.101	0.147	0.013	0.111		cancer high
CTGA	0.594	0.671	0.014	0.112		cancer high
CCCG	0.220	0.195	0.015	0.115		cancer low
CTTG	0.448	0.492	0.016	0.117		cancer high
AGAA	0.604	0.690	0.017	0.117		cancer high
ATAC	0.150	0.188	0.017	0.117		cancer high
ACTC	0.362	0.310	0.017	0.117		cancer low
ATGA	0.185	0.256	0.018	0.121		cancer high
TACT	0.484	0.453	0.020	0.130		cancer low
CTGC	0.325	0.391	0.020	0.130		cancer high
CTCA	0.449	0.515	0.023	0.146		cancer high
CTAA	0.529	0.587	0.025	0.150		cancer high
CCCT	1.182	1.030	0.026	0.150		cancer low
ACCT	0.540	0.448	0.026	0.150		cancer low
CTAT	0.415	0.456	0.027	0.150		cancer high
GTGA	0.202	0.246	0.028	0.150		cancer high
AGGA	0.330	0.410	0.028	0.150		cancer high
AGGT	0.192	0.236	0.029	0.150		cancer high
ATGT	0.164	0.231	0.029	0.150		cancer high
AGAC	0.260	0.283	0.030	0.150		cancer high
GCAC	0.295	0.246	0.030	0.150		cancer low
GTGC	0.106	0.134	0.030	0.150		cancer high
TTAC	0.151	0.187	0.032	0.151		cancer high
ACTA	0.377	0.334	0.032	0.151		cancer low
ACGG	0.015	0.020	0.033	0.152		cancer high
GCCT	0.737	0.627	0.033	0.152		cancer low
CCTT	1.401	1.230	0.035	0.155		cancer low
TCGA	0.021	0.025	0.035	0.155		cancer high
TCGG	0.014	0.018	0.037	0.158		cancer high
CTCG	0.047	0.058	0.037	0.159		cancer high
CGCA	0.068	0.062	0.038	0.159		cancer low
GACA	0.445	0.408	0.039	0.159		cancer low
ACTG	0.531	0.475	0.040	0.159		cancer low
TTAT	0.334	0.412	0.040	0.159		cancer high
TACC	0.330	0.305	0.042	0.164		cancer low
ACCA	0.589	0.526	0.043	0.166		cancer low
TTTC	0.261	0.281	0.044	0.166		cancer high
TATA	0.782	0.723	0.045	0.166		cancer low
GCAG	0.407	0.334	0.045	0.166		cancer low
AAGT	0.203	0.228	0.048	0.173		cancer high
GCTT	0.535	0.470	0.048	0.173		cancer low
GACT	0.322	0.290	0.049	0.173		cancer low
GTGG	0.126	0.176	0.050	0.176		cancer high
CCCC	0.720	0.652	0.051	0.176		cancer low
TTAA	0.319	0.390	0.052	0.178		cancer high
GTAA	0.229	0.265	0.053	0.178		cancer high
GCCA	0.769	0.670	0.054	0.178		cancer low
ATCA	0.178	0.230	0.055	0.179		cancer high
GCCC	0.383	0.330	0.058	0.181		cancer low
AAAA	0.983	1.084	0.059	0.181		cancer high
TCGT	0.019	0.024	0.059	0.181		cancer high
GTGT	0.171	0.215	0.059	0.181		cancer high
CGAG	0.125	0.115	0.059	0.181		cancer low
ATTG	0.150	0.186	0.059	0.181		cancer high
AGAG	0.485	0.544	0.062	0.186		cancer high
CACT	0.584	0.541	0.066	0.195		cancer low
TATT	0.928	0.890	0.068	0.195		cancer low
ACAC	0.357	0.323	0.068	0.195		cancer low
CGTA	0.084	0.075	0.068	0.195		cancer low
CCGA	0.052	0.059	0.069	0.195		cancer high
GCTA	0.416	0.381	0.069	0.195		cancer low
CCAC	0.945	0.857	0.071	0.198		cancer low
CCAT	1.296	1.190	0.074	0.203		cancer low
ACAT	0.581	0.524	0.075	0.203		cancer low
ACGA	0.018	0.024	0.076	0.204		cancer high
ACGT	0.023	0.030	0.077	0.204		cancer high
GTAC	0.107	0.120	0.077	0.204		cancer high
CCAG	1.439	1.330	0.078	0.204		cancer low
TATC	0.446	0.426	0.079	0.205		cancer low
CATT	0.850	0.782	0.085	0.215		cancer low
CGCT	0.078	0.074	0.085	0.215		cancer low
GCAA	0.420	0.380	0.088	0.219		cancer low
GGAC	0.352	0.337	0.088	0.219		cancer low
GGAT	0.526	0.502	0.089	0.219		cancer low
CTCC	0.276	0.325	0.093	0.223		cancer high
AGGC	0.225	0.277	0.093	0.223		cancer high
ATCG	0.015	0.019	0.093	0.223		cancer high
TCTC	0.589	0.552	0.096	0.228		cancer low
TACA	0.652	0.608	0.097	0.228		cancer low
CCGT	0.060	0.067	0.100	0.234		cancer high
GCAT	0.446	0.401	0.102	0.236		cancer low
TCGC	0.013	0.015	0.105	0.240		cancer high
ACAG	0.547	0.510	0.108	0.243		cancer low
TTGT	0.217	0.261	0.108	0.243		cancer high
GCTG	0.567	0.509	0.112	0.248		cancer low
ACCC	0.342	0.289	0.113	0.248		cancer low
GAGG	0.260	0.293	0.113	0.248		cancer high
CAGA	0.669	0.727	0.115	0.251		cancer high
CAGT	0.462	0.485	0.119	0.257		cancer high
TGGA	0.533	0.617	0.122	0.260		cancer high
ACGC	0.013	0.017	0.128	0.271		cancer high
TATG	0.566	0.530	0.131	0.276		cancer low
TTGG	0.125	0.152	0.136	0.284		cancer high
TGGT	0.390	0.437	0.140	0.288		cancer high
GACG	0.036	0.033	0.144	0.293		cancer low
CAGG	0.650	0.710	0.144	0.293		cancer high
TTAG	0.133	0.161	0.146	0.294		cancer high
GTTG	0.207	0.240	0.151	0.299		cancer high
CATA	0.623	0.595	0.151	0.299		cancer low
CAAA	1.065	1.111	0.155	0.305		cancer high
GTCG	0.014	0.017	0.158	0.308		cancer high
CGCC	0.094	0.090	0.160	0.310		cancer low
ATCC	0.107	0.132	0.163	0.312		cancer high
TCTT	0.724	0.695	0.163	0.312		cancer low
CACC	0.441	0.421	0.166	0.315		cancer low
GCGT	0.019	0.023	0.169	0.315		cancer high
TTGC	0.122	0.142	0.170	0.315		cancer high
CGTT	0.109	0.103	0.170	0.315		cancer low
AACC	0.219	0.203	0.174	0.321		cancer low
AGAT	0.391	0.402	0.176	0.321		cancer high
CATC	0.501	0.474	0.177	0.321		cancer low
CACA	0.836	0.801	0.179	0.322		cancer low
CAGC	0.424	0.445	0.189	0.335		cancer high
CTCT	0.432	0.473	0.193	0.335		cancer high
CGTC	0.088	0.085	0.193	0.335		cancer low
TGTG	0.805	0.764	0.193	0.335		cancer low
TGGG	0.529	0.593	0.194	0.335		cancer high
GTAT	0.236	0.258	0.194	0.335		cancer high
AGCA	0.408	0.419	0.195	0.335		cancer high
CGTG	0.178	0.167	0.197	0.336		cancer low
TTGA	0.227	0.262	0.198	0.337		cancer high
TGAA	0.857	0.927	0.200	0.337		cancer high
CCGG	0.056	0.061	0.211	0.353		cancer high
ACAA	0.578	0.553	0.216	0.359		cancer low
GCGC	0.013	0.015	0.219	0.361		cancer high
GCGA	0.015	0.017	0.223	0.365		cancer high
GAGA	0.328	0.352	0.228	0.372		cancer high
AACA	0.483	0.460	0.231	0.373		cancer low
GGAG	0.831	0.793	0.235	0.378		cancer low
ATTA	0.237	0.261	0.236	0.378		cancer high
CCAA	1.189	1.131	0.241	0.384		cancer low
GAAC	0.305	0.295	0.244	0.386		cancer low
TTTA	0.388	0.408	0.248	0.389		cancer high
AGCT	0.341	0.327	0.250	0.390		cancer low
TGCA	0.599	0.576	0.255	0.393		cancer low
TGGC	0.383	0.416	0.257	0.393		cancer high
GCGG	0.010	0.012	0.258	0.393		cancer high
TCTG	0.512	0.478	0.259	0.393		cancer low
AACT	0.297	0.279	0.261	0.393		cancer low
TCTA	0.448	0.429	0.261	0.393		cancer low
TAGG	0.278	0.302	0.270	0.404		cancer high
ATCT	0.194	0.218	0.274	0.407		cancer high
GGCG	0.110	0.102	0.275	0.407		cancer low
GTCA	0.190	0.212	0.283	0.416		cancer high
TGTA	0.671	0.642	0.287	0.419		cancer low
ATTC	0.183	0.198	0.309	0.450		cancer high
TAGA	0.391	0.419	0.314	0.452		cancer high
CAAG	0.738	0.755	0.314	0.452		cancer high
TAAA	0.926	0.968	0.317	0.453		cancer high
TCCG	0.027	0.029	0.329	0.468		cancer high
AGTT	0.376	0.356	0.331	0.468		cancer low
TGAT	0.683	0.710	0.339	0.477		cancer high
GTCC	0.103	0.116	0.350	0.490		cancer high
AAAT	0.718	0.741	0.376	0.523		cancer high
TGAC	0.421	0.440	0.385	0.533		cancer high
TCAA	0.432	0.449	0.400	0.548		cancer high
GGGC	0.302	0.292	0.401	0.548		cancer low
GATT	0.382	0.361	0.424	0.577		cancer low
TACG	0.036	0.034	0.427	0.578		cancer low
CAAT	0.691	0.673	0.453	0.611		cancer low
AATT	0.374	0.356	0.456	0.611		cancer low
CTTC	0.449	0.463	0.462	0.617		cancer high
TAAC	0.383	0.374	0.479	0.636		cancer low
AACG	0.034	0.035	0.486	0.642		cancer high
CACG	0.100	0.098	0.493	0.648		cancer low
TTTT	0.483	0.521	0.497	0.649		cancer high
TGTC	0.559	0.549	0.506	0.658		cancer low
TAAT	0.751	0.763	0.510	0.658		cancer high
TCAT	0.545	0.556	0.512	0.658		cancer high
AGCC	0.280	0.286	0.521	0.667		cancer high
CGAT	0.081	0.078	0.523	0.667		cancer low
CCGC	0.050	0.052	0.531	0.673		cancer high
TGAG	0.762	0.788	0.554	0.698		cancer high
TAGC	0.227	0.235	0.560	0.703		cancer high
GGTT	0.547	0.534	0.567	0.708		cancer low
TCCT	0.604	0.588	0.576	0.716		cancer low
TGTT	0.913	0.901	0.587	0.723		cancer low
CGGA	0.060	0.062	0.590	0.723		cancer high
AATC	0.211	0.204	0.590	0.723		cancer low
CTTA	0.512	0.519	0.598	0.723		cancer high
GATG	0.357	0.377	0.599	0.723		cancer high
GTCT	0.235	0.248	0.604	0.723		cancer high
CGAC	0.049	0.048	0.605	0.723		cancer low
AGTG	0.440	0.462	0.605	0.723		cancer high
GGAA	0.815	0.804	0.613	0.730		cancer low
AGTC	0.255	0.265	0.623	0.738		cancer high
GAGT	0.165	0.170	0.625	0.738		cancer high
GGGT	0.262	0.257	0.633	0.739		cancer low
GTTT	0.501	0.478	0.633	0.739		cancer low
CGGT	0.050	0.051	0.637	0.739		cancer high
GAAA	0.734	0.747	0.638	0.739		cancer high
TCCA	0.530	0.539	0.643	0.742		cancer high
GTTA	0.277	0.284	0.651	0.748		cancer high
TGCG	0.041	0.040	0.674	0.771		cancer low
AGCG	0.044	0.045	0.680	0.773		cancer high
TGCT	0.595	0.589	0.694	0.786		cancer low
GAGC	0.173	0.177	0.712	0.803		cancer high
AGTA	0.327	0.334	0.716	0.804		cancer high
TGCC	0.441	0.436	0.734	0.820		cancer low
CGGC	0.075	0.074	0.751	0.836		cancer low
GGGG	0.342	0.346	0.763	0.845		cancer high
GAAT	0.516	0.511	0.774	0.851		cancer low
GGTC	0.379	0.386	0.775	0.851		cancer high
GGGA	0.530	0.535	0.780	0.853		cancer high
TCAC	0.384	0.379	0.783	0.853		cancer low
CGCG	0.017	0.016	0.794	0.856		cancer low
CAAC	0.412	0.414	0.796	0.856		cancer high
CATG	0.726	0.719	0.796	0.856		cancer low
CTTT	0.853	0.839	0.807	0.864		cancer low
AATG	0.360	0.365	0.814	0.868		cancer high
TTTG	0.202	0.204	0.834	0.882		cancer high
CGAA	0.094	0.093	0.837	0.882		cancer low
GATC	0.224	0.220	0.837	0.882		cancer low
CGGG	0.087	0.087	0.860	0.900		cancer high
GGTA	0.470	0.475	0.862	0.900		cancer high
GAAG	0.512	0.509	0.885	0.920		cancer low
TAGT	0.277	0.274	0.894	0.920		cancer low
TCAG	0.384	0.389	0.895	0.920		cancer high
AAAC	0.401	0.402	0.895	0.920		cancer high
TAAG	0.463	0.466	0.905	0.926		cancer high
GTTC	0.214	0.216	0.916	0.934		cancer high
ATTT	0.440	0.442	0.963	0.974		cancer high
GATA	0.306	0.307	0.968	0.974		cancer high
AATA	0.393	0.392	0.970	0.974		cancer low
GGTG	0.708	0.710	0.970	0.974		cancer high
TCCC	0.439	0.439	0.989	0.989		cancer low
